# Whole genome analysis sheds light on the genetic origin of Huns, Avars and conquering Hungarians

**DOI:** 10.1101/2022.01.19.476915

**Authors:** Zoltán Maróti, Endre Neparáczki, Oszkár Schütz, Kitti Maár, Gergely I. B. Varga, Bence Kovács, Tibor Kalmár, Emil Nyerki, István Nagy, Dóra Latinovics, Balázs Tihanyi, Antónia Marcsik, György Pálfi, Zsolt Bernert, Zsolt Gallina, Ciprián Horváth, Sándor Varga, László Költő, István Raskó, Péter L. Nagy, Csilla Balogh, Albert Zink, Frank Maixner, Anders Götherström, Robert George, Csaba Szalontai, Gergely Szenthe, Erwin Gáll, Attila P. Kiss, Zsófia Rácz, Bence Gulyás, Bernadett Ny. Kovacsóczy, Szilárd Sándor Gaál, Péter Tomka, Tibor Török

## Abstract

Huns, Avars and conquering Hungarians were Migration Period nomadic groups which arrived in three successive waves in the Carpathian Basin between the 5^th^ and 9^th^ centuries. Based on historical data each of these groups are thought to have arrived from Asia, although their exact origin and relation to other ancient and modern populations has been debated. In this study we have sequenced 9 Hun, 143 Avar and 113 Hungarian conquest period samples, and identified three core populations, representing immigrants from each period, with no recent European ancestry. Our results suggest that this “immigrant core” of both Huns and Avars originated in present day Mongolia, and their origin can be traced back to Xiongnus. On the other hand, the “immigrant core” of the conquering Hungarians derived from an earlier admixture of Mansis, early Sarmatians and descendants of late Xiongnus. In addition, we detected shared Hun-related ancestry in numerous Avar and Hungarian conquest period genetic outliers indicating a genetic link between these successive nomadic groups. Aside from the immigrant core groups we identified that the majority of the individuals from each period were local residents, harboring “native European” ancestry.
