## Supplementary material for "Whole genome analysis sheds light on the genetic origin of Huns, Avars and conquering Hungarians": Suppl. Table 2

### Sheet: Title
Supplementary Table 2: Radiocarbon data Table S2a: Radiocarbon data for 50 samples from this study, first published here, and Table S2b: Radiocarbon data for for 23 samples, which had been published in other studies.

### Sheet: Table S2a
Table S2a: Direct AMS radiocarbon dates from Individuals first published in this study
Lab ID	Site	Grave number	Type of sample	Period/ Cultural Affiliation	Uncalibrated BP	±	δ13C	OxCal1 95% cal (CE)	Measuring Laboratory2	AMS Lab ID
ACG-19	Ároktő-Csík-Gát	19	tooth	Early Avar Period	1360	20	-16.71	643-680; 750-758	University of Georgia	UGAMS#51300
AGY-49	Algyő 258-as kútkörzet	49	skull fragment	Hungarian Conquest Period	1100	20	-15.99	892-994	University of Georgia	UGAMS#51302
AGY-92	Algyő 258-as kútkörzet	92	skull fragment	Hungarian Conquest Period	1110	20	-17.55	892-992	University of Georgia	UGAMS#51297
ALT-77	Alattyán-Túlát	77	skull fragment	Early-Middle Avar Period	1406	17	-18,2	605-659	INR Debrecen	DeA-26537
ARK-50	Árkus-Homokbánya	50	tooth	Late Avar Period	1260	20	-17.17	675-778; 790-823	University of Georgia	UGAMS#51301
ASZK-1	Árpás-Szérűskert	1	rib fragment	Hun Period	1648	18	-17.8	366-370; 375-438; 462-477; 497-533	INR Debrecen	DeA-26539
CSPF-114	Csólyospálos-Felsőpálos	114	skull fragment	Early Avar Period	1483	18	-16,4	556-612; 617-640	INR Debrecen	DeA-26540
FGD-4	Fajsz-Garadomb	4	rib fragment	Early Avar Period	1492	19	-17.3	550-607; 625-636	INR Debrecen	DeA-26541
FU-193	Felgyő-Ürmös tanya	193	tooth	Early Avar Period	1294	18	-16.9	665-710; 722-775	INR Debrecen	DeA-26542
FU-215	Felgyő-Ürmös tanya	215	ulna fragment	Early Avar Period	1290	17	-17.9	667-775	INR Debrecen	DeA-26543
HC-168	Hajós-Cifrahegy	168	rib fragment	Early Avar Period	1354	17	-16.5	646-679; 752-758	INR Debrecen	DeA-26544
HH-10	Homokmégy-Halom	10	tooth	Late Avar Period	1309	17	-16.4	660-706; 737-775	INR Debrecen	DeA-26545
IBE-176	Ibrány-Esbóhalom	176	rib fragment	Hungarian Conquest Period	1046	17	-16	989-1028	INR Debrecen	DeA-26562
JHT-30	Jánoshida-Tótkérpuszta	30	tooth	Late Avar Period	1206	17	-18	774-882	INR Debrecen	DeA-26546
Anapa-10	Anapa–Andreyevskaya Shhel	10	tooth	Subbotyic	1121	23	N/a	886-992	INR Debrecen	DeA-23557
Anapa-11	Anapa–Andreyevskaya Shhel	11	tooth	Subbotyic	1126	25	N/a	776-783 (1.3%); 880-994 (94.2%)	INR Debrecen	DeA-23558
Anapa-9	Anapa–Andreyevskaya Shhel	9	bone fragment	Subbotyic	968	22	N/a	1024-1054 (25.2%); 1075-1157 (70.3%)	INR Debrecen	DeA-23560
KD-29	Kaba-Dögös	29	rib fragment	Middle Avar Period	1321	17	-16.8	656-703; 741-774	INR Debrecen	DeA-26547
KDA-188	Kiskundorozsma-Daruhalom	188	tooth	Middle Avar Period	1327	23	-14.4	653-704; 740-774	INR Debrecen	DeA-26551
KK-252	Kiskundorozsma-Kettőshatár-I	252	rib fragment	Late Avar Period	1346	17	-15.6	648-683; 747-759	INR Debrecen	DeA-26553
KK-429	Kiskundorozsma-Kettőshatár II	429	tooth	Middle-Late Avar Period	1359	22	-15.7	642-684; 746-760; 768-772	INR Debrecen	DeA-26552
KK-670	Kiskundorozsma-Kettőshatár II	670	tooth	Late Avar Period	1337	17	-16.6	651-686; 743-773	INR Debrecen	DeA-26554
KMT-2785	Kecskemét-Mindszenti-dűlő-RL 11	2785	tooth	Hun Period	1640	17	-16.3	383-440; 457-479; 495-535	INR Debrecen	DeA-26548
KPM-23	Kiskőrös-Pohibuj Mackó dűlő	23	skull fragment	Middle Avar Period	1300	17	-17.2	663-708; 729-775	INR Debrecen	DeA-26549
KV-3369	Kiskőrös-Vágóhídi dűlő	I	tooth	Early Avar Period	1540	20	-17.75	436-565; 475-501;508-517; 529-595	University of Georgia	UGAMS#51299
KV-3456	Kiskőrös-Vágóhídi dűlő	XLV	tooth	Middle-Late Avar Period	1220	20	-15.46	706-729; 772-883	University of Georgia	UGAMS#51298
MH-23	Magyarhomorog-Kónya-domb	23	rib fragment	Hungarian Conquest Period	1181	17	-16.4	772-793; 799-893; 933-939	INR Debrecen	DeA-26558
MS-45	Mélykút-Sáncdűlő	45	foot phalanges	Early Avar Period	1420	17	-16.1	603-653	INR Debrecen	DeA- 26560
MSG-1	Marosszentgyörgy.Kerekdomb	1	foot phalanges	Hun Period	1616	19	-18.1	414-482; 491-538	INR Debrecen	DeA-26559
MT-74	Madaras-Téglavető	74	rib fragment	Middle Avar Period	1358	19	-16.7	645-680; 751-758	INR Debrecen	DeA-26557
NTH-2	Nagytarcsa-Homokbánya	2	tooth	Hungarian Conquest Period	1109	17	-17.5	892-992	INR Debrecen	DeA-26561
OBH-37	Orosháza-Béke tsz., Homokbánya	37	rib fragment	Late Avar Period	1304	15	-16.8	663-705; 737-775	INR Debrecen	DeA-26572
OBT-51	Orosháza-Bónum Téglagyár	51	rib fragment	Late Avar Period	1309	15	-15.9	661-704; 739-775	INR Debrecen	DeA-26573
PLE-200	Püspökladány-Eperjesvölgy	200	fibula fragment	Hungarian Conquest Period	1106	16	-16.6	892-933; 940-993	INR Debrecen	DeA-26574
PLE-38	Püspökladány-Eperjesvölgy	38	fibula fragment	Hungarian Conquest Period	1097	15	-15.7	893-930; 943-995	INR Debrecen	DeA-26575
SE-16	Sándorfalva-Eperjes	16	rib fragment	Hungarian Conquest Period	1124	16	-15.7	887-987	INR Debrecen	DeA-26576
SSD-35	Sükösd-Ságod	35	tooth	Middle Avar Period	1333	16	-15.2	653-686; 743-773	INR Debrecen	DeA-26577
SZA-154	Szegvár-Szőlőkalja	154	rib fragment	Hungarian Conquest Period	1117	15	-16.8	891-989	INR Debrecen	DeA.26585
SZF-181	Szeged-Fehértó-A	181	tooth	Early Avar Period	1338	16	-16.6	651-685; 744-761; 766-773	INR Debrecen	DeA-26579
SZF-371	Szeged-Fehértó-A	371	tooth	Early Avar Period	1513	22	-16.6	485-488; 537-605; 628-633	INR Debrecen	DeA-26580
SZK-102	Szeged-Kundomb	102	tooth	Early Avar Period	1506	22	-16.5	541-607; 626-635	INR Debrecen	DeA-26581
SZK-213	Szeged-Kundomb	213	tooth	Early Avar Period	1455	16	-15.8	585-645	INR Debrecen	DeA-26582
SZKT-89	Székkutas-Kápolnadűlő	89	tooth	Late Avar Period	1283	16	-16.1	672-774	INR Debrecen	DeA-26586
SZLA-646	Szilvásvárad-Lovaspálya	646	tooth	Hun Period	1704	16	-19.4	258-280; 335-410	INR Debrecen	DeA-26587
SZM-255	Szeged-Makkoserdő	255	rib fragment	Middle Avar Period	1320	16	-15.9	657-702; 741-774	INR Debrecen	DeA-26583
SZOD-127	Szegvár-Oromdűlő	127	tooth	Early Avar Period	1553	17	-16.6	435-466; 474-518; 528-572	INR Debrecen	DeA-26584
SZRV-266	Szarvas-Grexa téglagyár	266	ulna fragment	Late Avar Period	1234	16	-16.8	702-740; 771-779; 785-878	INR Debrecen	DeA-26578
TCS-2	Tiszanána-Cseh tanya	2	tooth	Hungarian Conquest Period	1229	16	-17.5	706-737; 772-779; 785-878	INR Debrecen	DeA-26589
TTSZ-43	Tatárszentgyörgy-Szabadrétpuszta	43	tooth	Late Avar Period	1219	15	-16.9	710-713; 772-881	INR Debrecen	DeA-26588
VPB-310	Vörs-Papkert B	310	ulna fragment	Hungarian Conquest Period	1108	15	-16.2	892-933; 940-993	INR Debrecen	DeA-26590
Notes:
1Software and settings:	OxCal 4.4, IntCal20
2Measuring labs:	INR Debrecen: AMS laboratory of the Institute for Nuclear Research, Hungarian Academy of Sciences, Debrecen, Hungary
	University of Georgia: Radiocarbon AMS facility of the Center for Applied Isotope Studies, University of Georgia
N/a	No available data

### Sheet: Table S2b
Table S2b Radiocarbon dates from individuals already published in other studies
Lab ID	Site	Grave number	Period/ Cultural Affiliation	Uncalibrated BP	±	δ13C	OxCal1 95% cal (CE)	Measuring Laboratory2	AMS Lab ID	Literature
ARK-14	Árkus-Homokbánya	14b	Late Avar Period	1229	28	-16.8	684-744 (25.8%); 771-884 (69.7%)	INR Debrecen	DeA-22245	Faragó, N., Gáll, E., Gulyás, B., Marcsik, A., Molnár, E., Bárány, A., Szenthe, G.: Dietary and cultural differences between neighbouring communities: a case study on the early medieval Carpathian Basin (Avar and post-Avar period, 7th–9th/10th centuries CE) (in progress)
ARK-21	Árkus-Homokbánya	21	Late Avar Period	1160	27	-17.2	772-791 (10.8%); 820-977 (84.6%)	INR Debrecen	DeA-22533	Faragó, N., Gáll, E., Gulyás, B., Marcsik, A., Molnár, E., Bárány, A., Szenthe, G.: Dietary and cultural differences between neighbouring communities: a case study on the early medieval Carpathian Basin (Avar and post-Avar period, 7th–9th/10th centuries CE) (in progress)
ARK-24	Árkus-Homokbánya	24	Late Avar Period	1281	27	-17.7	663-777 (94.3%); 793-798 (0.8%); 814-816 (0.4%)	INR Debrecen	DeA-22239	Faragó, N., Gáll, E., Gulyás, B., Marcsik, A., Molnár, E., Bárány, A., Szenthe, G.: Dietary and cultural differences between neighbouring communities: a case study on the early medieval Carpathian Basin (Avar and post-Avar period, 7th–9th/10th centuries CE) (in progress)
ARK-29	Árkus-Homokbánya	29	Late Avar Period	1272	26	-17.8	667-777 (89.6%); 791-821 (5.9%)	INR Debrecen	DeA-22529	Faragó, N., Gáll, E., Gulyás, B., Marcsik, A., Molnár, E., Bárány, A., Szenthe, G.: Dietary and cultural differences between neighbouring communities: a case study on the early medieval Carpathian Basin (Avar and post-Avar period, 7th–9th/10th centuries CE) (in progress)
ARK-36	Árkus-Homokbánya	36	Late Avar Period	1286	27	-18.1	662-776 (95.4%)	INR Debrecen	DeA-22530	Faragó, N., Gáll, E., Gulyás, B., Marcsik, A., Molnár, E., Bárány, A., Szenthe, G.: Dietary and cultural differences between neighbouring communities: a case study on the early medieval Carpathian Basin (Avar and post-Avar period, 7th–9th/10th centuries CE) (in progress)
ARK-38	Árkus-Homokbánya	38	Late Avar Period	1309	26	-18.5	657-710 (47.4%); 722-775 (48%)	INR Debrecen	DeA-22535	Faragó, N., Gáll, E., Gulyás, B., Marcsik, A., Molnár, E., Bárány, A., Szenthe, G.: Dietary and cultural differences between neighbouring communities: a case study on the early medieval Carpathian Basin (Avar and post-Avar period, 7th–9th/10th centuries CE) (in progress)
ARK-41	Árkus-Homokbánya	41	Middle-Late Avar Period	1329	28	-16.8	650-707 (58.1%); 736-775 (37.4%)	INR Debrecen	DeA-22536	Faragó, N., Gáll, E., Gulyás, B., Marcsik, A., Molnár, E., Bárány, A., Szenthe, G.: Dietary and cultural differences between neighbouring communities: a case study on the early medieval Carpathian Basin (Avar and post-Avar period, 7th–9th/10th centuries CE) (in progress)
ARK-43	Árkus-Homokbánya	43	Late Avar Period	1258	27	-17.3	670-779 (75%); 786-830 (17.5%); 855-873 (2.9%)	INR Debrecen	DeA-22531	Faragó, N., Gáll, E., Gulyás, B., Marcsik, A., Molnár, E., Bárány, A., Szenthe, G.: Dietary and cultural differences between neighbouring communities: a case study on the early medieval Carpathian Basin (Avar and post-Avar period, 7th–9th/10th centuries CE) (in progress)
ARK-49	Árkus-Homokbánya	49	Late Avar Period	1172	26	-17.4	772-899 (80.2%); 919-958 (15.3%)	INR Debrecen	DeA-22240	Faragó, N., Gáll, E., Gulyás, B., Marcsik, A., Molnár, E., Bárány, A., Szenthe, G.: Dietary and cultural differences between neighbouring communities: a case study on the early medieval Carpathian Basin (Avar and post-Avar period, 7th–9th/10th centuries CE) (in progress)
HMSZ-43	Homokmégy-Székes	43	Hungarian Conquest Period	1111	47	N/a	774-787 (3%); 828-1023 (92.5%)	NSF Arizona	AA85988	Gallina, Z., Varga, S. (2016). A Duna-Tisza közének honfoglalás és kora Árpád-kori temetői, sír- és kincsleletei I. A Kalocsai Sárköz a 10–11. században. Szegedi Tudományegyetem Régészeti Tanszéke–Magyar Tudományos Akadémia Régészeti Intézete–Magyar Nemzeti Múzeum–Viski Károly Múzeum.
HMSZ-5	Homokmégy-Székes	5	Hungarian Conquest Period	1104	46	N/a	774-787 (2.4%); 828-859 (4.3%); 871-1025 (88.7%)	NSF Arizona	AA85990	Gallina, Z., Varga, S. (2016). A Duna-Tisza közének honfoglalás és kora Árpád-kori temetői, sír- és kincsleletei I. A Kalocsai Sárköz a 10–11. században. Szegedi Tudományegyetem Régészeti Tanszéke–Magyar Tudományos Akadémia Régészeti Intézete–Magyar Nemzeti Múzeum–Viski Károly Múzeum.
HMSZ-50	Homokmégy-Székes	50	Hungarian Conquest Period	1110	46	N/a	774-787 (2.8%); 828-860 (5.5%); 870-1023 (87.1%)	NSF Arizona	AA85987	Gallina, Z., Varga, S. (2016). A Duna-Tisza közének honfoglalás és kora Árpád-kori temetői, sír- és kincsleletei I. A Kalocsai Sárköz a 10–11. században. Szegedi Tudományegyetem Régészeti Tanszéke–Magyar Tudományos Akadémia Régészeti Intézete–Magyar Nemzeti Múzeum–Viski Károly Múzeum.
KFP-7	Kunpeszér-Felsőpeszér út, Homokbánya	7	Early Avar Period	1495	30	N/a	541-643 (95.4%)	N/a	N/a	Balogh, Cs. (2013). A Duna-Tisza köze avar kori betelepülésének problémái. Dissertation. Eötvös Loránd University, Budapest
MM-61	Makó-Mikócsa-halom	61	Early Avar Period	1450	23	-15.9	578-649 (95.4%)	Seattle	D-AMS 010448	Gulyás, S., Balogh, Cs., Marcsik, A., Sümegi, P. (2018). Simple calibration versus bayesian modeling of archeostatigraphically controled 14C ages in an early Avar Age cemetery from SE Hungary: results, advantages, pitfalls. Radiocarbon, 60 (5), 1335-1346.
MM-80	Makó-Mikócsa-halom	80	Early Avar Period	1435	24	-18.3	590-654 (95.4%)	Seattle	D-AMS 010446	Gulyás, S., Balogh, Cs., Marcsik, A., Sümegi, P. (2018). Simple calibration versus bayesian modeling of archeostatigraphically controled 14C ages in an early Avar Age cemetery from SE Hungary: results, advantages, pitfalls. Radiocarbon, 60 (5), 1335-1346.
MM-240	Makó-Mikócsa-halom	240	Early Avar Period	1534	23	-19	436-465 (9%); 475-501 (10.7%); 508-517 (1.4%); 530-600 (74.4%)	Seattle	D-AMS 010445	Gulyás, S., Balogh, Cs., Marcsik, A., Sümegi, P. (2018). Simple calibration versus bayesian modeling of archeostatigraphically controled 14C ages in an early Avar Age cemetery from SE Hungary: results, advantages, pitfalls. Radiocarbon, 60 (5), 1335-1346.
MM-245	Makó-Mikócsa-halom	245	Early Avar Period	1520	25	N/a	439-461 (3.5%); 477-498 (4.6%); 532-605 (87.3%)	Seattle	D-AMS 010449	Gulyás, S., Balogh, Cs., Marcsik, A., Sümegi, P. (2018). Simple calibration versus bayesian modeling of archeostatigraphically controled 14C ages in an early Avar Age cemetery from SE Hungary: results, advantages, pitfalls. Radiocarbon, 60 (5), 1335-1346.
PV-116	Pitvaros-Víztározó	116	Middle Avar Period	1250	30	N/a	674-778 (61.3%); 785-837 (26%); 846-877 (8.1%)	Poznan	Poz-32968	Siklósi, Zs., Lőrinczy, G. (2017). A Pitvaros-víztározói késő avar kori temető radiokarbon keltezése, Bayes-analízise és régészeti értékelése. In: Bened L. Temetkezési szokások a Körös-Tisza-Maros közén az avar kor második felében.Pázmány Péter Katolikus Egyetem Régészeti Intézet, Budapest, 2017; pp. 483-504.
PV-12	Pitvaros-Víztározó	12	Late Avar Period	1269	44	N/a	661-779 (70.9%); 785-837 (17.8%); 846-877 (6.7%)	INR Debrecen	Deb-8032	Siklósi, Zs., Lőrinczy, G. (2017). A Pitvaros-víztározói késő avar kori temető radiokarbon keltezése, Bayes-analízise és régészeti értékelése. In: Bened L. Temetkezési szokások a Körös-Tisza-Maros közén az avar kor második felében.Pázmány Péter Katolikus Egyetem Régészeti Intézet, Budapest, 2017; pp. 483-504.
PV-125	Pitvaros-Víztározó	125	Middle Avar Period	1519	73	N/a	415-652 (95.4%)	Poznan	Poz-32969	Siklósi, Zs., Lőrinczy, G. (2017). A Pitvaros-víztározói késő avar kori temető radiokarbon keltezése, Bayes-analízise és régészeti értékelése. In: Bened L. Temetkezési szokások a Körös-Tisza-Maros közén az avar kor második felében.Pázmány Péter Katolikus Egyetem Régészeti Intézet, Budapest, 2017; pp. 483-504.
PV-200	Pitvaros-Víztározó	200	Late Avar Period	1297	41	N/a	653-777 (89.4%); 789-823 (6%)	INR Debrecen	Deb-8030	Siklósi, Zs., Lőrinczy, G. (2017). A Pitvaros-víztározói késő avar kori temető radiokarbon keltezése, Bayes-analízise és régészeti értékelése. In: Bened L. Temetkezési szokások a Körös-Tisza-Maros közén az avar kor második felében.Pázmány Péter Katolikus Egyetem Régészeti Intézet, Budapest, 2017; pp. 483-504.
PV-205	Pitvaros-Víztározó	205	Late Avar Period	1309	47	N/a	645-779 (89%); 787-828 (6.4%)	INR Debrecen	Deb-8057	Siklósi, Zs., Lőrinczy, G. (2017). A Pitvaros-víztározói késő avar kori temető radiokarbon keltezése, Bayes-analízise és régészeti értékelése. In: Bened L. Temetkezési szokások a Körös-Tisza-Maros közén az avar kor második felében.Pázmány Péter Katolikus Egyetem Régészeti Intézet, Budapest, 2017; pp. 483-504.
TMH-199	Tiszafüred-Majoros-halom	199	Late Avar Period	1280	27	N/a	663-777 (93.4%); 792-799 (1.2%); 812-818 (0.9%)	INR Debrecen	DeA-22541	Faragó, N., Gáll, E., Gulyás, B., Marcsik, A., Molnár, E., Bárány, A., Szenthe, G.: Dietary and cultural differences between neighbouring communities: a case study on the early medieval Carpathian Basin (Avar and post-Avar period, 7th–9th/10th centuries CE) (in progress)
Notes:
1Software and settings:	OxCal 4.4, IntCal20; only the newly calibrated data were listed here
2Measuring labs:	INR Debrecen: AMS laboratory of the Institute for Nuclear Research, Hungarian Academy of Sciences, Debrecen, Hungary
	NSF Arizona: AMS Laboratory, University of Arizona, Tucson, United States of America
	Seattle: AMS Laboratory of Seattle, Washington, United States of America
	Poznan: Poznan Radiocarbon Laboratory, Poznan, Poland
N/a	No available data
